# Candidate Explorer: a tool for discovery, evaluation, and display of mutations causing significant immune phenotypes

**DOI:** 10.1101/2020.11.07.371914

**Authors:** Darui Xu, Stephen Lyon, Chun Hui Bu, Sara Hildebrand, Jin Huk Choi, Xue Zhong, Aijie Liu, Emre E. Turer, Zhao Zhang, Evan Nair-Gill, Hexin Shi, Ying Wang, Duanwu Zhang, Tao Yue, Jeff SoRelle, Takuma Misawa, Lei Sun, Jianhui Wang, Roxana Farokhnia, Andrew Sakla, Sara Schneider, Nathan Stewart, Hannah Coco, Gabrielle Coolbaugh, Braden Hayse, Sara Mazal, Dawson Medler, Brandon Nguyen, Edward Rodriguez, Andrew Wadley, Miao Tang, Xiaohong Li, Priscilla Anderton, Katie Keller, Lindsay Scott, Jiexia Quan, Sydney Cooper, Baifang Qin, Jennifer Cardin, Rochelle Simpson, Meron Tadesse, Qihua Sun, John Santoyo, Amy Bronikowski, Alexyss Johnson, Eva Marie Y. Moresco, Bruce Beutler

**Affiliations:** Center for the Genetics of Host Defense, University of Texas Southwestern Medical Center, Dallas, Texas 75390; Department of Immunology, University of Texas Southwestern Medical Center, Dallas, Texas 75390; Department of Internal Medicine, Division of Gastroenterology, University of Texas Southwestern Medical Center, Dallas, TX 75390

## Abstract

When applied to immunity, forward genetic studies use meiotic mapping to provide strong statistical evidence that a particular mutation is causative of a particular immune phenotype. Notwithstanding this, co-segregation of multiple mutations, occasional unawareness of mutations, and paucity of homozygotes may lead to erroneous declarations of cause and effect. We sought to improve the selection of authentic causative mutations using a machine learning software tool, Candidate Explorer (CE), which integrates 65 data features into a single numeric score, mathematically convertible to the likelihood of verification of any putative mutation-phenotype association. CE has identified most genes within which mutations can be causative of flow cytometric phenovariation in *Mus musculus*. The majority of these genes were not previously known to support immune function or homeostasis. Mouse geneticists will find CE data informative in identifying causative mutations within quantitative trait loci, while clinical geneticists may use CE to help connect causative variants with rare heritable diseases of immunity, even in the absence of linkage information. CE displays integrated mutation, phenotype, and linkage data, and is freely available for query online.

---

Forward genetics always begins with a phenotype, often induced by a random germline mutagen, and ends with the discovery of a causative mutation. We developed a process for rapid identification of causative mutations in mice carrying N-ethyl-N-nitrosourea (ENU)-induced germline mutations^1, 2^. Our pipeline involves mutagenizing male C57BL/6J (G0) mice and breeding them on the C57BL/6J background to create G1 male pedigree founders, G2 daughters, and G3 mice of both sexes for phenotypic screening (Supplementary Fig. 1). All G1 founders of pedigrees are whole-exome sequenced to identify >99% of ENU-induced non-synonymous coding/splicing changes, and all G2 and G3 mice are genotyped at these mutation sites in advance of phenotypic screening. Automated meiotic mapping (AMM) is performed using the program Linkage Analyzer, which tests the null hypothesis for every mutation in every screen; i.e., “mutation A is unrelated to phenotypic performance in screen α”^1^. Rejection of the null hypothesis with a *P* value ≤ 0.05, with Bonferroni correction for multiple comparisons, has generally been considered suggestive of causation. Verification by an independently generated allele is necessary to confirm the association.

Experience with many thousands of mutation-phenotype associations identified by AMM and either verified or excluded by testing CRISPR/Cas9-targeted alleles, has shown that the *P* value determined by AMM is not the sole indicator of causation. Many other factors, such as the nature of the mutation (benign, damaging, null), the essentiality of the gene for survival prior to weaning, pedigree size, the number of homozygotes tested, the magnitude of phenotypic effect, data variance characteristic of the screen in question, the number of distinct phenotypes caused by the mutation, the presence or absence of co-segregating mutations, and the observation of other alleles with similar effects, influence correct selection of an authentic causative mutation. These numerous considerations, not readily integrated into a decision by human observers, impelled us to develop Candidate Explorer (CE), a software tool employing a supervised machine learning algorithm to estimate the likelihood of verification of any putative mutation-phenotype association implicated by AMM.

In this study, we focused on changes in immune cell populations caused by ENU-induced mutations and detected by flow cytometric analysis of peripheral blood leukocytes from G3 mutant mice. We present CE assessments of 81,760 mutation-phenotype associations (*P*< 0.05). CE has identified more than 1,000 genes with a high and defined probability of verifiable importance in leukocyte development or maintenance. Many of these genes were not previously known to be important in immune function.
