## Supplementary Data 6 for "Candidate Explorer: a tool for discovery, evaluation, and display of mutations causing significant immune phenotypes"

### Sheet: Sheet1
Supplementary Data 6. GO annotation enrichment in 341 genes with named alleles (excludes 180/521 genes with "immune system process" annotations)
Date	Fri Oct 16 13:27:47 EDT 2020
Aspect	P
P-value cutoff	0.01
Calculate FDR	Yes
Regulation links followed	Yes
Bonferroni correction	Yes
Annotation file	gene_association.mgi
Evidence codes excluded	IEA (74228)
Evidence codes used	IGI (9241), IEP (1546), IBA (70323), HDA (2393), IPI (17052), ND (16273), IC (565), ISS (1790), HMP (3), RCA (306), IDA (52682), IMP (45279), TAS (6491), EXP (328), ISM (22), NAS (622), ISO (128018), ISA (4693)
Unknown identifiers (3)	Greb1 Klhl29 Tmprss11b
GOID	TERM	CORRECTED_PVALUE	UNCORRECTED_PVALUE	NUM_LIST_ANNOTATIONS	LIST_SIZE	TOTAL_NUM_ANNOTATIONS	POPULATION_SIZE	FDR_RATE	EXPECTED_FALSE_POSITIVES	ANNOTATED_GENES
GO:0044237	cellular metabolic process	9.74465e-12	4.5771e-15	203	341	9541	24630	0	0	Zc3h7a, Nbas, Phf20l1, Prkacb, Dck, Parp8, Birc6, Galntl6, Sf3b1, Zfp930, Atg13, Nab2, Chst11, Hsd17b4, Ube3a, Pot1b, Ccnt1, Grk6, Becn1, Mcm8, Bbc3, Sult4a1, Pde8a, Pigs, Nae1, Iars, Akt2, Cic, Nsd1, Zbtb20, Mboat1, Uox, P3h1, Zbtb48, Mc4r, St3gal1, Stt3a, Smarca5, Edc4, Bhlhe40, Tpx2, Psmd14, Acly, Vac14, H6pd, Nr2e1, Ssh2, Fbxl13, Map2k6, Chsy1, Entpd5, Cdon, Trim33, Tgfbrap1, Midn, Pdcd4, Syt…
GO:0008152	metabolic process	5.56099e-11	2.61202e-14	214	341	10461	24630	0	0	Zc3h7a, Nbas, Phf20l1, Prkacb, Dck, Parp8, Birc6, Galntl6, Sf3b1, Zfp930, Atg13, Nab2, Chst11, Hsd17b4, Ube3a, Pot1b, Ccnt1, Grk6, Becn1, Mcm8, Bbc3, Sult4a1, Pde8a, Pigs, Nae1, Iars, Akt2, Lrp10, Cic, Slc16a11, Nsd1, Zbtb20, Mboat1, Uox, Nxf1, P3h1, Zbtb48, Mc4r, St3gal1, Stt3a, Smarca5, Edc4, Bhlhe40, Tpx2, Psmd14, Acly, Vac14, H6pd, Nr2e1, Ssh2, Fbxl13, Map2k6, Chsy1, Entpd5, Cdon, Trim33, Tgf…
GO:0044238	primary metabolic process	1.53475e-10	7.20877e-14	199	341	9490	24630	0	0	Zc3h7a, Nbas, Phf20l1, Prkacb, Dck, Parp8, Birc6, Galntl6, Sf3b1, Zfp930, Atg13, Nab2, Chst11, Hsd17b4, Ube3a, Pot1b, Ccnt1, Grk6, Mcm8, Bbc3, Pde8a, Pigs, Nae1, Iars, Akt2, Lrp10, Cic, Slc16a11, Nsd1, Zbtb20, Mboat1, Uox, P3h1, Zbtb48, St3gal1, Stt3a, Smarca5, Edc4, Bhlhe40, Tpx2, Psmd14, Acly, Vac14, H6pd, Nr2e1, Ssh2, Fbxl13, Map2k6, Chsy1, Entpd5, Cdon, Trim33, Tgfbrap1, Midn, Pdcd4, Tk1, Pad…
GO:0009987	cellular process	4.48211e-10	2.10526e-13	281	341	15910	24630	0	0	Nbas, Phf20l1, Prkacb, Zfyve27, Hcn2, Birc6, Hsd17b4, Ube3a, Pot1b, Clcn1, Mcm8, Bbc3, Sult4a1, Iars, Akt2, Bbs9, Cic, Nsd1, Mboat1, Uox, Nrbp1, Zbtb48, Smarca5, Adgre1, Bhlhe40, Tpx2, Gpr45, Acly, Vac14, Nr2e1, Dst, Ssh2, Col17a1, Map2k6, Chsy1, Trim33, Pdcd4, Sytl2, Tk1, Nup210, Fam171a1, Pax5, Brwd1, Trim24, Rasa3, Hic1, Vps13a, Kpna6, Marchf5, Lipa, Dym, Pde10a, Prl3b1, Smcr8, Cd69, Zbtb41, M…
GO:0071704	organic substance metabolic process	5.06215e-10	2.37771e-13	206	341	10082	24630	0	0	Zc3h7a, Nbas, Phf20l1, Prkacb, Dck, Parp8, Birc6, Galntl6, Sf3b1, Zfp930, Atg13, Nab2, Chst11, Hsd17b4, Ube3a, Pot1b, Ccnt1, Grk6, Becn1, Mcm8, Bbc3, Pde8a, Pigs, Nae1, Iars, Akt2, Lrp10, Cic, Slc16a11, Nsd1, Zbtb20, Mboat1, Uox, Nxf1, P3h1, Zbtb48, St3gal1, Stt3a, Smarca5, Edc4, Bhlhe40, Tpx2, Psmd14, Acly, Vac14, H6pd, Nr2e1, Ssh2, Fbxl13, Map2k6, Chsy1, Entpd5, Cdon, Trim33, Tgfbrap1, Midn, Pd…
GO:0006807	nitrogen compound metabolic process	2.22604e-09	1.04558e-12	189	341	9031	24630	0	0	Zc3h7a, Nbas, Phf20l1, Prkacb, Dck, Parp8, Birc6, Galntl6, Sf3b1, Zfp930, Atg13, Nab2, Chst11, Hsd17b4, Ube3a, Pot1b, Ccnt1, Grk6, Becn1, Mcm8, Bbc3, Pde8a, Pigs, Nae1, Iars, Akt2, Cic, Nsd1, Zbtb20, Uox, P3h1, Zbtb48, St3gal1, Stt3a, Smarca5, Edc4, Bhlhe40, Tpx2, Psmd14, Acly, H6pd, Nr2e1, Ssh2, Fbxl13, Map2k6, Chsy1, Entpd5, Cdon, Trim33, Tgfbrap1, Pdcd4, Tk1, Padi6, Cers4, Pax5, Brwd1, Lmnb1, …
GO:1901564	organonitrogen compound metabolic process	2.77526e-07	1.30355e-10	136	341	5999	24630	0	0	Phf20l1, Prkacb, Dck, Parp8, Birc6, Galntl6, Atg13, Nab2, Chst11, Hsd17b4, Ube3a, Ccnt1, Grk6, Becn1, Bbc3, Pde8a, Pigs, Nae1, Iars, Akt2, Nsd1, Zbtb20, Uox, P3h1, St3gal1, Stt3a, Tpx2, Psmd14, Acly, H6pd, Ssh2, Fbxl13, Chsy1, Entpd5, Map2k6, Cdon, Trim33, Pdcd4, Tk1, Padi6, Cers4, Pax5, Lmnb1, Trim24, Vps13a, Large1, Rbbp6, Marchf5, Gldc, Ugcg, Ctbp1, Tab2, Smcr8, Nsun5, Me2, Mast3, Ksr2, Acer2,…
GO:0044260	cellular macromolecule metabolic process	4.48423e-06	2.10626e-09	153	341	7329	24630	0	0	Nbas, Phf20l1, Prkacb, Parp8, Birc6, Galntl6, Zfp930, Atg13, Nab2, Chst11, Ube3a, Pot1b, Ccnt1, Grk6, Becn1, Mcm8, Bbc3, Pde8a, Pigs, Nae1, Iars, Akt2, Cic, Nsd1, Zbtb20, P3h1, Zbtb48, St3gal1, Stt3a, Smarca5, Bhlhe40, Edc4, Tpx2, Psmd14, Nr2e1, Ssh2, Fbxl13, Chsy1, Entpd5, Map2k6, Cdon, Trim33, Tgfbrap1, Pdcd4, Padi6, Pax5, Brwd1, Lmnb1, Trim24, Nfat5, Hic1, Vps13a, Large1, Rbbp6, Kpna6, Marchf5…
GO:1901576	organic substance biosynthetic process	6.77682e-06	3.1831e-09	120	341	5286	24630	0	0	Fam20b, Phf20l1, Pcsk1, Atxn7, Galntl6, Zfp930, Chrdl2, Nab2, Chst11, Pcgf5, Cdk12, Mpi, Kl, Gk5, Ube3a, Nos1, Pot1b, Ccnt1, Ugp2, Hivep3, Pkd2, Aldob, Pigs, Lrp6, Btaf1, Iars, Ppp3r1, Akt2, Tcf12, Cic, Hr, St6galnac4, Cps1, Nsd1, Zbtb20, Nfic, Gmds, Baz1a, Nr1h2, Elovl5, Zbtb48, Grhl2, Fads1, St3gal1, Stt3a, Smarca5, Ddb1, Rxrb, Bhlhe40, Cnot1, Hcfc2, Plagl2, Kdm5a, Acly, Hoxd3, Vac14, H6pd, Nr2…
GO:0009058	biosynthetic process	8.16554e-06	3.83539e-09	121	341	5363	24630	0	0	Fam20b, Phf20l1, Pcsk1, Atxn7, Galntl6, Zfp930, Chrdl2, Nab2, Chst11, Pcgf5, Cdk12, Mpi, Kl, Gk5, Ube3a, Nos1, Pot1b, Ccnt1, Ugp2, Hivep3, Pkd2, Aldob, Pigs, Lrp6, Btaf1, Duox2, Iars, Ppp3r1, Akt2, Tcf12, Cic, Hr, St6galnac4, Cps1, Nsd1, Zbtb20, Nfic, Gmds, Baz1a, Nr1h2, Elovl5, Zbtb48, Grhl2, Fads1, St3gal1, Stt3a, Smarca5, Ddb1, Rxrb, Bhlhe40, Cnot1, Hcfc2, Plagl2, Kdm5a, Acly, Hoxd3, Vac14, H6…
GO:0044249	cellular biosynthetic process	1.22218e-05	5.74062e-09	118	341	5215	24630	0	0	Fam20b, Phf20l1, Pcsk1, Atxn7, Galntl6, Zfp930, Chrdl2, Nab2, Chst11, Pcgf5, Cdk12, Mpi, Kl, Ube3a, Nos1, Pot1b, Ccnt1, Ugp2, Hivep3, Pkd2, Aldob, Pigs, Lrp6, Btaf1, Duox2, Iars, Ppp3r1, Akt2, Tcf12, Cic, Hr, St6galnac4, Cps1, Nsd1, Zbtb20, Nfic, Gmds, Baz1a, Nr1h2, Elovl5, Zbtb48, Grhl2, Fads1, St3gal1, Stt3a, Smarca5, Ddb1, Rxrb, Bhlhe40, Cnot1, Hcfc2, Plagl2, Kdm5a, Acly, Hoxd3, Vac14, H6pd, N…
GO:1901137	carbohydrate derivative biosynthetic process	7.67057e-05	3.6029e-08	27	341	572	24630	0	0	Fam20b, Ugcg, Acly, Acss1, Slc2a6, St6galnac4, Pigc, Zbtb20, Galntl6, Gmds, Chsy1, Entpd5, Acsl5, B3gat3, Chst11, Rrm2b, Mpi, Gk5, St3gal1, Stt3a, Acer2, Aldob, Pigp, Pigs, Insr, Large1, St3gal4
GO:0043170	macromolecule metabolic process	0.00017233	8.0944e-08	167	341	8644	24630	0	0	Zc3h7a, Nbas, Phf20l1, Prkacb, Parp8, Birc6, Galntl6, Sf3b1, Zfp930, Atg13, Nab2, Chst11, Ube3a, Pot1b, Ccnt1, Grk6, Becn1, Mcm8, Bbc3, Pde8a, Pigs, Nae1, Iars, Akt2, Cic, Nsd1, Zbtb20, Nxf1, P3h1, Zbtb48, St3gal1, Stt3a, Smarca5, Bhlhe40, Edc4, Tpx2, Psmd14, Nr2e1, Ssh2, Fbxl13, Map2k6, Chsy1, Entpd5, Cdon, Trim33, Tgfbrap1, Pdcd4, Padi6, Pax5, Brwd1, Lmnb1, Trim24, Nfat5, Hic1, Vps13a, Large1, …
GO:0043412	macromolecule modification	0.000324593	1.52463e-07	86	341	3595	24630	0	0	Phf20l1, Prkacb, Parp8, Atxn7, Birc6, Galntl6, Cul9, Atg13, Nab2, Pcgf5, Cdk12, Mpi, Kl, Ube3a, Nos1, Ccnt1, Grk6, Pkd2, Pde8a, Tpst2, Pigs, Lrp6, Nae1, Ppp3r1, Akt2, Hr, St6galnac4, Nsd1, Spry2, P3h1, Man2b1, Grhl2, Lamtor2, St3gal1, Stt3a, Ddb1, Camk2g, Tpx2, Kdm5a, Psmd14, Ssh2, Pigc, Taok3, Entpd5, Map2k6, Cdon, Trim33, Zdhhc6, Padi6, N4bp1, Sgf29, Msl2, Pax5, Setx, Mepce, Jak1, Lmnb1, Trim24…
GO:1901135	carbohydrate derivative metabolic process	0.000366862	1.72317e-07	35	341	953	24630	0	0	Fam20b, Acly, H6pd, Dck, Pigc, Galntl6, Entpd5, Chsy1, Nudt9, Chst11, Hsd17b4, Tk1, Mpi, Gk5, Ugp2, Pigp, Aldob, Pigs, Large1, Man1b1, Ugcg, Acss1, Slc2a6, St6galnac4, Zbtb20, Gmds, Acsl5, B3gat3, Rrm2b, Clpx, St3gal1, Acer2, Stt3a, Insr, St3gal4
GO:0006793	phosphorus metabolic process	0.000807843	3.79447e-07	72	341	2873	24630	0	0	Prkacb, Dck, Atxn7, Atg13, Nab2, Hsd17b4, Cdk12, Mpi, Kl, Gk5, Nos1, Ccnt1, Grk6, Ugp2, Pkd2, Aldob, Pde8a, Pigs, Lrp6, Ppa1, Cyb5r4, Ppp3r1, Akt2, Cps1, Nsd1, Zbtb20, Gmds, Spry2, Nr1h2, Clpx, Lamtor2, St3gal1, Camk2g, Tpx2, Acly, Vac14, H6pd, Ssh2, Pigc, Entpd5, Map2k6, Taok3, Cdon, Nudt9, Sptlc2, Midn, Impa1, Sytl2, Setx, Jak1, Lmnb1, Trim24, Pigp, Ranbp2, Senp2, Acss1, Pik3r5, Slc2a6, Inpp5a,…
GO:0044281	small molecule metabolic process	0.000844943	3.96873e-07	50	341	1705	24630	0	0	Acly, H6pd, Slc22a12, Dck, Csad, Entpd5, Chsy1, Sptlc2, Nudt9, Midn, Chst11, Impa1, Hsd17b4, Tk1, Mpi, Gk5, Nos1, Ugp2, Aldob, Ttr, Ranbp2, Gldc, Cyb5r4, Iars, Acss1, Akt2, Slc2a6, Ncoa2, Lipa, Inpp5a, Cps1, Zbtb20, Uox, Gmds, Acsl5, Nr1h2, Man2b1, Rrm2b, Elovl5, Clpx, Lcmt1, Pex13, Me2, Soga1, Fads1, Ddb1, Acer2, Pah, Hpd, Insr
GO:0065007	biological regulation	0.000849745	3.99129e-07	219	341	12537	24630	0	0	Zc3h7a, Nbas, Phf20l1, Prkacb, Zfyve27, Hcn2, Birc6, Zfp930, Atg13, Nab2, Arhgap45, Chst11, Hsd17b4, Ube3a, Pot1b, Ccnt1, Plxnd1, Clcn1, Grk6, Lamb1, Becn1, Mcm8, Bbc3, Pde8a, Nae1, Akt2, Cic, Nsd1, Zbtb20, Pacs1, Pdia6, Nrbp1, P3h1, Zbtb48, Mc4r, Slc6a6, Smarca5, Adgre1, Edc4, Bhlhe40, Tpx2, Gpr45, Psmd14, Vac14, H6pd, Nr2e1, Dst, Ssh2, Map2k6, Chsy1, Entpd5, Cdon, Trim33, Tgfbrap1, Midn, Pdcd4,…
GO:0005975	carbohydrate metabolic process	0.00094095	4.41968e-07	22	341	454	24630	0	0	H6pd, Akt2, Slc2a6, Ncoa2, Inpp5a, St6galnac4, Zbtb20, Entpd5, B3gat3, Midn, Impa1, Man2b1, Mpi, Gk5, Lcmt1, Soga1, Ugp2, Ddb1, Aldob, Insr, Ranbp2, St3gal4
GO:0006464	cellular protein modification process	0.00122341	5.74641e-07	81	341	3416	24630	0	0	Phf20l1, Prkacb, Parp8, Atxn7, Birc6, Galntl6, Cul9, Atg13, Nab2, Pcgf5, Cdk12, Mpi, Kl, Ube3a, Nos1, Ccnt1, Grk6, Pkd2, Pde8a, Tpst2, Pigs, Lrp6, Nae1, Ppp3r1, Akt2, Hr, Nsd1, Spry2, P3h1, Man2b1, Lamtor2, St3gal1, Stt3a, Ddb1, Camk2g, Tpx2, Kdm5a, Psmd14, Ssh2, Pigc, Taok3, Entpd5, Map2k6, Cdon, Trim33, Zdhhc6, Padi6, N4bp1, Sgf29, Msl2, Pax5, Setx, Jak1, Lmnb1, Trim24, Pigp, Large1, Rbbp6, H1f…
GO:0036211	protein modification process	0.00122341	5.74641e-07	81	341	3416	24630	0	0	Phf20l1, Prkacb, Parp8, Atxn7, Birc6, Galntl6, Cul9, Atg13, Nab2, Pcgf5, Cdk12, Mpi, Kl, Ube3a, Nos1, Ccnt1, Grk6, Pkd2, Pde8a, Tpst2, Pigs, Lrp6, Nae1, Ppp3r1, Akt2, Hr, Nsd1, Spry2, P3h1, Man2b1, Lamtor2, St3gal1, Stt3a, Ddb1, Camk2g, Tpx2, Kdm5a, Psmd14, Ssh2, Pigc, Taok3, Entpd5, Map2k6, Cdon, Trim33, Zdhhc6, Padi6, N4bp1, Sgf29, Msl2, Pax5, Setx, Jak1, Lmnb1, Trim24, Pigp, Large1, Rbbp6, H1f…
GO:0006796	phosphate-containing compound metabolic process	0.00127754	6.00064e-07	71	341	2852	24630	0	0	Prkacb, Dck, Atxn7, Atg13, Nab2, Hsd17b4, Cdk12, Mpi, Kl, Gk5, Nos1, Ccnt1, Grk6, Ugp2, Pkd2, Aldob, Pde8a, Pigs, Lrp6, Ppa1, Cyb5r4, Ppp3r1, Akt2, Cps1, Nsd1, Zbtb20, Spry2, Nr1h2, Clpx, Lamtor2, St3gal1, Camk2g, Tpx2, Acly, Vac14, H6pd, Ssh2, Pigc, Entpd5, Map2k6, Taok3, Cdon, Nudt9, Sptlc2, Midn, Impa1, Sytl2, Setx, Jak1, Lmnb1, Trim24, Pigp, Ranbp2, Senp2, Acss1, Pik3r5, Slc2a6, Inpp5a, Tab2,…
GO:0019538	protein metabolic process	0.00160232	7.52618e-07	109	341	5118	24630	0	0	Fam20b, Phf20l1, Prkacb, Pcsk1, Parp8, Atxn7, Birc6, Galntl6, Cul9, Atg13, Nab2, Chst11, Pcgf5, Cdk12, Mpi, Kl, Ube3a, Nos1, Ccnt1, Grk6, Pkd2, Bbc3, Pde8a, Tpst2, Pigs, Lrp6, Nae1, Iars, Ppp3r1, Akt2, Hr, Nsd1, Spry2, Nr1h2, P3h1, Man2b1, Clpx, Lamtor2, St3gal1, Tmem208, Stt3a, Camk2g, Ddb1, Tpx2, Nlrp1a, Cnot1, Glg1, Tmprss7, Kdm5a, Psmd14, Ctsd, Ssh2, Pigc, Fbxl13, Taok3, Chsy1, Entpd5, Map2k6…
GO:0006725	cellular aromatic compound metabolic process	0.00179194	8.41683e-07	112	341	5316	24630	0	0	Zc3h7a, Tg, Nbas, Phf20l1, Eri3, Dck, Atxn7, Sf3b1, Zfp930, Chrdl2, Nab2, Pcgf5, Hsd17b4, Cdk12, Mpi, Kl, Ube3a, Nos1, Pot1b, Ccnt1, Ugp2, Hivep3, Pkd2, Mcm8, Aldob, Ttr, Lrp6, Cyb5r4, Btaf1, Duox2, Iars, Ppp3r1, Akt2, Tcf12, Cic, Hr, Nsd1, Zbtb20, Nfic, Uox, Baz1a, Gmds, Nr1h2, Zbtb48, Grhl2, Clpx, Smarca5, Ddb1, Rnmt, Rxrb, Bhlhe40, Edc4, Cnot1, Hcfc2, Plagl2, Kdm5a, Psmd14, Acly, Hoxd3, H6pd, …
GO:0044267	cellular protein metabolic process	0.00258115	1.21238e-06	97	341	4430	24630	0	0	Phf20l1, Prkacb, Parp8, Atxn7, Birc6, Galntl6, Cul9, Atg13, Nab2, Pcgf5, Cdk12, Mpi, Kl, Ube3a, Nos1, Ccnt1, Grk6, Pkd2, Bbc3, Pde8a, Tpst2, Pigs, Lrp6, Nae1, Iars, Ppp3r1, Akt2, Hr, Nsd1, Spry2, Nr1h2, P3h1, Man2b1, Clpx, Lamtor2, St3gal1, Tmem208, Stt3a, Ddb1, Camk2g, Tpx2, Nlrp1a, Cnot1, Glg1, Kdm5a, Psmd14, Ctsd, Ssh2, Pigc, Fbxl13, Taok3, Entpd5, Map2k6, Cdon, Trim33, Nlrp1b, Zdhhc6, Padi6, …
GO:0034645	cellular macromolecule biosynthetic process	0.00370134	1.73853e-06	95	341	4344	24630	0	0	Fam20b, Phf20l1, Atxn7, Galntl6, Zfp930, Chrdl2, Nab2, Chst11, Pcgf5, Cdk12, Mpi, Ube3a, Nos1, Pot1b, Ccnt1, Ugp2, Hivep3, Pkd2, Pigs, Lrp6, Btaf1, Iars, Ppp3r1, Akt2, Tcf12, Cic, Hr, Nsd1, Zbtb20, Nfic, Baz1a, Nr1h2, Zbtb48, Grhl2, St3gal1, Stt3a, Smarca5, Rxrb, Bhlhe40, Cnot1, Hcfc2, Plagl2, Kdm5a, Hoxd3, Nr2e1, Pigc, Chsy1, Entpd5, Cdon, Trim33, Dna2, Zfp518a, Tgfbrap1, Mdm4, Pdcd4, Zdhhc6, Pa…
GO:0009059	macromolecule biosynthetic process	0.00450304	2.1151e-06	96	341	4424	24630	0	0	Fam20b, Phf20l1, Atxn7, Galntl6, Zfp930, Chrdl2, Nab2, Chst11, Pcgf5, Cdk12, Mpi, Ube3a, Nos1, Pot1b, Ccnt1, Ugp2, Hivep3, Pkd2, Pigs, Lrp6, Btaf1, Iars, Ppp3r1, Akt2, Tcf12, Cic, Hr, Nsd1, Zbtb20, Nfic, Baz1a, Nr1h2, Zbtb48, Grhl2, St3gal1, Stt3a, Smarca5, Rxrb, Bhlhe40, Cnot1, Hcfc2, Plagl2, Kdm5a, Hoxd3, Nr2e1, Pigc, Chsy1, Entpd5, Map2k6, Cdon, Trim33, Dna2, Zfp518a, Tgfbrap1, Mdm4, Pdcd4, Zd…
GO:0034641	cellular nitrogen compound metabolic process	0.00500361	2.35022e-06	118	341	5805	24630	0	0	Zc3h7a, Nbas, Phf20l1, Eri3, Dck, Pcsk1, Atxn7, Sf3b1, Zfp930, Chrdl2, Nab2, Pcgf5, Hsd17b4, Cdk12, Mpi, Ube3a, Nos1, Pot1b, Ccnt1, Ugp2, Becn1, Hivep3, Pkd2, Mcm8, Aldob, Ttr, Lrp6, Cyb5r4, Btaf1, Iars, Ppp3r1, Akt2, Tcf12, Cic, Hr, St6galnac4, Cps1, Nsd1, Zbtb20, Nfic, Uox, Gmds, Baz1a, Nr1h2, Zbtb48, Grhl2, Clpx, Smarca5, Ddb1, Rnmt, Rxrb, Bhlhe40, Edc4, Cnot1, Hcfc2, Plagl2, Kdm5a, Psmd14, Ac…
GO:1901360	organic cyclic compound metabolic process	0.00522591	2.45463e-06	113	341	5493	24630	0	0	Zc3h7a, Tg, Nbas, Phf20l1, Eri3, Dck, Atxn7, Sf3b1, Zfp930, Chrdl2, Nab2, Pcgf5, Hsd17b4, Cdk12, Mpi, Kl, Ube3a, Nos1, Pot1b, Ccnt1, Ugp2, Hivep3, Pkd2, Mcm8, Aldob, Ttr, Lrp6, Cyb5r4, Btaf1, Duox2, Iars, Ppp3r1, Akt2, Tcf12, Cic, Hr, Nsd1, Zbtb20, Nfic, Uox, Baz1a, Gmds, Nr1h2, Zbtb48, Grhl2, Clpx, Smarca5, Ddb1, Rnmt, Rxrb, Bhlhe40, Edc4, Cnot1, Hcfc2, Plagl2, Kdm5a, Psmd14, Acly, Hoxd3, H6pd, …
GO:0031325	positive regulation of cellular metabolic process	0.00587965	2.7617e-06	77	341	3319	24630	0	0	Atxn7, Atg13, Nab2, Pcgf5, Cdk12, Kl, Ube3a, Nos1, Ccnt1, Becn1, Hivep3, Pkd2, Bbc3, Pde8a, Lrp6, Ppp3r1, Akt2, Tcf12, Nsd1, Zbtb20, Nfic, Spry2, Nr1h2, Elovl5, Zbtb48, Grhl2, Lamtor2, Smarca5, Ddb1, Rxrb, Tpx2, Nlrp1a, Cnot1, Plagl2, Kdm5a, Hoxd3, Vac14, Ctsd, Entpd5, Map2k6, Taok3, Cdon, Sptlc2, Dna2, Nlrp1b, Ell2, Pax5, Setx, Mepce, Lmnb1, Trim24, Nfat5, Hnrnpll, Ovol2, Plag1, Kpna6, Ranbp2, H…
GO:0006139	nucleobase-containing compound metabolic process	0.00941788	4.42362e-06	106	341	5118	24630	0.0006	0.02	Zc3h7a, Nbas, Phf20l1, Eri3, Dck, Atxn7, Sf3b1, Zfp930, Chrdl2, Nab2, Pcgf5, Hsd17b4, Cdk12, Mpi, Ube3a, Nos1, Pot1b, Ccnt1, Ugp2, Hivep3, Pkd2, Mcm8, Aldob, Ttr, Lrp6, Cyb5r4, Btaf1, Iars, Ppp3r1, Akt2, Tcf12, Cic, Hr, Nsd1, Zbtb20, Nfic, Uox, Baz1a, Gmds, Nr1h2, Zbtb48, Grhl2, Clpx, Smarca5, Ddb1, Rnmt, Rxrb, Bhlhe40, Edc4, Cnot1, Hcfc2, Plagl2, Kdm5a, Psmd14, Acly, Hoxd3, H6pd, Nr2e1, Entpd5, …
GO:0031323	regulation of cellular metabolic process	0.00964655	4.53103e-06	118	341	5880	24630	0.0006	0.02	Nbas, Phf20l1, Atxn7, Zfp930, Atg13, Chrdl2, Nab2, Pcgf5, Cdk12, Kl, Ube3a, Nos1, Pot1b, Ccnt1, Becn1, Hivep3, Pkd2, Bbc3, Pde8a, Lrp6, Btaf1, Ppp3r1, Akt2, Tcf12, Cic, Hr, Nsd1, Ap1ar, Zbtb20, Nfic, Spry2, Nr1h2, P3h1, Elovl5, Zbtb48, Grhl2, Lamtor2, Smarca5, Ddb1, Rxrb, Bhlhe40, Tpx2, Nlrp1a, Cnot1, Glg1, Hcfc2, Plagl2, Kdm5a, Psmd14, Hoxd3, Vac14, H6pd, Nr2e1, Ctsd, Taok3, Entpd5, Map2k6, Sptl…
