## Supplementary Data 7 for "Candidate Explorer: a tool for discovery, evaluation, and display of mutations causing significant immune phenotypes"

### Sheet: Sheet1
Supplementary Data 7. Broad GO annotations for 521 genes with named alleles
GOID	TERM	NUM_LIST_ANNOTATIONS	LIST_SIZE	CLUSTER_FREQUENCY	TOTAL_NUM_ANNOTATIONS	POPULATION_SIZE	GENOME_FREQUENCY	ANNOTATED_GENES
GO:0048856	anatomical structure development	231	520	0.4442	6020	24799	0.2428	Adamts1, Adgrf5, Akt1, Akt2, Alms1, Ap1ar, Arhgap18, Arid4a, Arsb, Asprv1, Atm, B2m, Bbc3, Bcl10, Bcl11b, Bcl3, Bcl6, Becn1, Bhlhe40, Birc6, Brwd1, Camk2g, Card11, Casp8, Ccr9, Cd28, Cd3e, Cd44, Cd79a, Cd79b, Cd8a, Cdk13, Cdkn1c, Cdon, Chrdl2, Chst11, Chsy1, Cic, Clcnka, Cmtm7, Cngb1, Cnot1, Coro1a, Cplane1, Ctla4, Ctsl, Cyb5r4, Dclre1c, Diaph1, Dock2, Dst, Duox2, Dym, Ebf1, Eif2ak4, Enam, Esrp1,…
GO:0007165	signal transduction	220	520	0.4231	6220	24799	0.2508	Acer2, Acsl5, Adcy7, Adgre1, Adgrf5, Akt1, Akt2, Alms1, Apbb1ip, Arhgap17, Arhgap18, Arhgap45, Asb3, Atm, Atp1a3, Atxn7, Bbc3, Bcl10, Bcl3, Bcl6, Becn1, Birc6, Blnk, Btla, Card11, Card6, Casp8, Ccr9, Cd22, Cd28, Cd3e, Cd44, Cd6, Cd79a, Cd79b, Cd8a, Cdk12, Cdon, Chrdl2, Chrne, Chst11, Chsy1, Cngb1, Cnot1, Coro1a, Ctbp1, Ctla4, Cyth1, Ddb1, Dock2, Dock8, Duox2, Eif2ak4, Elf1, Elmo1, Entpd5, Epg5, F…
GO:0009058	biosynthetic process	213	520	0.4096	5666	24799	0.2285	Acer2, Acly, Acsl5, Acss1, Adcy7, Adgrf5, Akt1, Akt2, Aldob, Ampd3, Arid4a, Atm, Atxn7, B3gat3, Baz1a, Bcl10, Bcl11b, Bcl3, Bcl6, Bhlhe40, Brwd1, Btaf1, Card11, Ccnt1, Cd28, Cdk12, Cdk13, Cdkn1c, Cdon, Cers4, Chrdl2, Chst11, Chsy1, Cic, Ciita, Cnot1, Cps1, Csad, Ctbp1, Ddb1, Dna2, Duox2, Ebf1, Eif2ak4, Eif4a1, Eif5, Elf1, Ell2, Elovl5, Entpd5, Ets1, Etv3, Fads1, Fam20b, Fbn1, Fnip1, Gabpa, Galntl…
GO:0034641	cellular nitrogen compound metabolic process	205	520	0.3942	6118	24799	0.2467	Acer2, Acly, Acsl5, Acss1, Adcy7, Akt1, Akt2, Aldob, Ampd3, Aqr, Arid4a, Atm, Atxn7, Baz1a, Bcl10, Bcl11b, Bcl3, Bcl6, Becn1, Bhlhe40, Brwd1, Btaf1, Card11, Ccnt1, Cd28, Cdk12, Cdk13, Cdkn1c, Cdon, Cers4, Chrdl2, Cic, Ciita, Clpx, Cnot1, Cps1, Ctbp1, Cyb5r4, Dck, Dclre1c, Ddb1, Dna2, Ebf1, Edc3, Edc4, Eif2ak4, Eif4a1, Eif5, Elf1, Ell2, Entpd5, Eri3, Esrp1, Ets1, Etv3, Fbn1, Fnip1, Fshr, Gabpa, Gm…
GO:0002376	immune system process	185	520	0.3558	2983	24799	0.1203	Adcy7, Adgre1, Adgrf5, Akt1, Ampd3, Ap1g1, Apbb1ip, Arid4a, Atm, B2m, Bcl10, Bcl11b, Bcl3, Bcl6, Becn1, Blnk, Btla, C1ra, C4b, Card11, Casp8, Ccr9, Cd22, Cd28, Cd3e, Cd44, Cd6, Cd79a, Cd79b, Cd8a, Cd8b1, Cdk13, Cdkn1c, Ciita, Clec4g, Cmtm7, Coro1a, Ctla4, Ctsl, Dclre1c, Dock2, Dock8, Eif2ak4, Elf1, Epg5, Ets1, Exoc6, Fam49b, Fas, Fbn1, Fnip1, Fshr, Fyb, Gabpa, Gbp11, Gcnt1, Gcsam, Glmn, Golph3, H…
GO:0030154	cell differentiation	176	520	0.3385	4326	24799	0.1744	Abca5, Adamts1, Adgrf5, Akt1, Akt2, Alms1, Ap1ar, Ap1g1, Arid4a, Arsb, Atm, B2m, Bbs9, Bcl11b, Bcl3, Bcl6, Becn1, Bhlhe40, Camk2g, Card11, Casp8, Ccr9, Cd28, Cd3e, Cd44, Cd79a, Cd79b, Cd8a, Cdk12, Cdk13, Cdkn1c, Cdon, Chrdl2, Chst11, Chsy1, Cmtm7, Cngb1, Cnot1, Ctbp1, Ctla4, Ctsl, Cyb5r4, Dclre1c, Diaph1, Dock2, Dst, Eif2ak4, Elf1, Enam, Esrp1, Ets1, Etv3, Exoc6, Fas, Fat3, Fbn1, Fbxo40, Fnip1, F…
GO:0006464	cellular protein modification process	153	520	0.2942	3550	24799	0.1432	Acer2, Akt1, Akt2, Arid4a, Atg13, Atm, Atxn7, Bcl10, Bcl6, Birc6, Camk2g, Ccnt1, Cd3e, Cd44, Cd6, Cdk12, Cdk13, Cdkn1c, Cdon, Ctbp1, Cul9, Ddb1, Eif2ak4, Entpd5, Fas, Fbn1, Fnip1, Fshr, Galntl6, Grk6, H1f3, Hdac7, Hr, Ifnar1, Insr, Irf1, Itgb2, Itk, Itpkb, Jak1, Jak3, Jmjd6, Kat6a, Kdm1a, Kdm5a, Kdm6b, Kl, Kmt2a, Ksr1, Lamtor2, Large1, Lck, Lcmt1, Lepr, Lmnb1, Lrp6, Lrrk1, Ltbr, Lyn, Malt1, Man1b…
GO:0006810	transport	152	520	0.2923	4482	24799	0.1807	Abca5, Acsl5, Akt1, Akt2, Alms1, Ankfy1, Ap1ar, Ap1g1, Arhgap17, Atp1a3, Atp6v0a2, B2m, B3gat3, Bbc3, Bbs9, Becn1, Cacna2d4, Camk2g, Cd22, Chrne, Clcn1, Clcnka, Cog2, Coro1a, Cplx1, Cyb5r4, Cyth1, Diaph1, Dock2, Dst, Elmo1, Epg5, Exoc6, Flvcr2, Fshr, Git2, Glmn, Golph3, Grk6, Grm7, Hcn2, Hgsnat, Ighd, Il27ra, Il2rb, Insr, Ireb2, Irf8, Irs2, Itgam, Itgb2, Itsn2, Jak3, Jmjd6, Kcnc1, Kcnn4, Kmt2a, K…
GO:0006950	response to stress	144	520	0.2769	3865	24799	0.1559	Acer2, Adcy7, Akt1, Ap1g1, Atg13, Atm, B2m, Bbc3, Bcl10, Bcl3, Bcl6, Becn1, C1ra, Camk2g, Cd28, Cd44, Cd6, Cd8a, Ciita, Coro1a, Ctla4, Dclre1c, Ddb1, Dna2, Dst, Duox2, Eif2ak4, Epg5, Ets1, Fads1, Fas, Fnip1, Gbp11, Git2, Gpx6, Grm7, H2-Aa, Hdac7, Hic1, Id2, Ifnar1, Ighd, Il17a, Il27ra, Irf1, Irf2, Irf8, Itgam, Itgax, Itgb2, Jak3, Kat6a, Kdm1a, Kdm6b, Kl, Klrb1c, Kpna6, Large1, Lck, Lig4, Lipa, Lm…
GO:0008283	cell proliferation	112	520	0.2154	2032	24799	0.0819	Acer2, Adamts1, Akt1, Akt2, Alms1, Atm, B2m, Bcl11b, Bcl6, Becn1, Birc6, Btla, Card11, Cd22, Cd28, Cd3e, Cd44, Cd6, Cd79a, Cdon, Chst11, Clec4g, Coro1a, Ctla4, Ctsl, Dock2, Dock8, Esrp1, Ets1, Etv3, Fas, Fshr, Glmn, Grhl2, H2-Aa, Hells, Id2, Ighd, Il27ra, Inpp5d, Insr, Irf1, Irf2, Irs2, Itgam, Itgax, Itgb2, Itpkb, Jak3, Kdm1a, Kmt2a, Ksr1, Lck, Lepr, Lig4, Lipa, Lmbr1l, Lrp6, Lyn, Malt1, Mdm4, Me…
GO:0008219	cell death	99	520	0.1904	2090	24799	0.0843	Acer2, Acsl5, Akt1, Akt2, Alms1, Atm, Bbc3, Bcl10, Bcl11b, Bcl3, Bcl6, Becn1, Birc6, Card11, Casp8, Cd28, Cd3e, Cd44, Chst11, Coro1a, Ctla4, Ctsd, Ddb1, Dock8, Elmo1, Ets1, Fas, Fnip1, Golph3, Grm7, Hdac7, Hells, Hic1, Il17a, Il2rb, Inpp5d, Irf1, Irs2, Itgam, Itpkb, Jak3, Kdm1a, Lck, Lcmt1, Lig4, Lmbr1l, Lrp6, Ltbr, Lyn, Malt1, Map2k6, Mdm4, Megf10, Mlh1, Nae1, Nckap1l, Ncstn, Nfkb1, Nlrp1a, Nlrp…
GO:0042592	homeostatic process	93	520	0.1788	1953	24799	0.0788	Adgrf5, Akt1, Alms1, Ampd3, Arid4a, Atm, Atp1a3, Atp6v0a2, B2m, Bbc3, Bcl10, Bcl6, Card11, Ccr9, Cd44, Cngb1, Coro1a, Cps1, Cyb5r4, Dclre1c, Ddb1, Diaph1, Dmxl1, Dna2, Ets1, Exoc6, Fas, Fbn1, Fshr, Id2, Ikzf1, Il17a, Inpp5d, Insr, Ireb2, Itgam, Itpkb, Jak3, Jmjd6, Kcnn4, Kdm1a, Kdm6b, Kl, Kmt2a, Large1, Lck, Lepr, Lipa, Lrp6, Lrrk1, Lyn, Lyst, Map2k6, Mc4r, Ms4a1, Myb, Nckap1l, Ncstn, Nos1, Nr1h2…
GO:0007155	cell adhesion	86	520	0.1654	1382	24799	0.0557	Acer2, Akt1, Ap1ar, Apbb1ip, Atm, Bcl10, Bcl6, Btla, Card11, Cd22, Cd28, Cd3e, Cd44, Cd6, Cdon, Clec4g, Col7a1, Coro1a, Ctla4, Dock8, Dsg1c, Dst, Ets1, Fam49b, Fat3, Fbn1, Gcnt1, Glmn, Golph3, Grhl2, H2-Aa, Hoxd3, Ikzf1, Il27ra, Irf1, Itgam, Itgax, Itgb2, Itpkb, Jak1, Jak3, Lamb1, Lck, Lrp6, Lyn, Malt1, Megf10, Myb, Ncan, Nckap1l, Nedd9, Nfat5, Pck1, Pdgfra, Pik3r1, Pkp4, Plekha2, Plxnd1, Pnp, Pr…
GO:0009056	catabolic process	82	520	0.1577	2343	24799	0.0945	Acer2, Acsl5, Akt1, Akt2, Aldob, Arsb, Atg13, Atm, Becn1, Birc6, Casp8, Cd44, Clpx, Cnot1, Cps1, Csad, Ctsd, Ctsl, Cul9, Ddb1, Dna2, Edc3, Edc4, Eif2ak4, Entpd5, Epg5, Eri3, Fbxl13, Gldc, Glmn, Hpd, Hsd17b4, Hsd3b7, Impa1, Inpp5a, Insr, Irf8, Irs2, Lepr, Lipa, Man1b1, Mdm4, Mlh1, Mpi, N4bp1, Nbas, Nlrp1b, Nos1, Nudt9, Pah, Pck1, Pex13, Plcg2, Pnp, Prkcd, Psmb9, Psmd14, Pum2, Rbbp6, Rbck1, Rnps1, …
GO:0040011	locomotion	81	520	0.1558	1906	24799	0.0769	Adamts1, Akt1, Akt2, Ap1ar, Arhgap18, Arsb, Atm, Avl9, Bcl11b, Ccr9, Cd44, Cmtm7, Coro1a, Ddb1, Diaph1, Dock2, Dock8, Duox2, Elmo1, Ets1, Fam49b, Fas, Fat3, Gcnt1, Gcsam, Golph3, Hdac7, Hoxa1, Hsd3b7, Id2, Il17a, Il27ra, Insr, Irs2, Itgam, Itgax, Itgb2, Lamb1, Lamtor2, Lemd3, Lrp6, Lyn, Lyst, Megf10, Nckap1l, Nedd9, Nr2e1, Ovol2, Pdgfra, Pex13, Pik3r1, Plcg2, Plxnd1, Ppp3cb, Prkcd, Prkcq, Prkd2, …
GO:0022607	cellular component assembly	79	520	0.1519	2692	24799	0.1086	Aldob, Alms1, Ap1ar, Arhgap18, Atg13, Atm, B2m, Bbc3, Bbs9, Becn1, Cnot1, Coro1a, Cplane1, Ctsd, Diaph1, Dst, Edc3, Eif5, Fam171a1, Fam49b, Fas, Fnip1, Gldc, Golph3, Grhl2, H1f3, Hdac7, Hells, Hgsnat, Ikzf1, Il17a, Irf8, Jmjd6, Kat6a, Kcnc1, Kctd9, Kmt2a, Lamb1, Lcmt1, Mdm4, Mlh1, Ms4a1, Nckap1l, Nlrp1b, Nr1h2, Nup205, Nup210, Pdgfra, Pik3r1, Pkd2, Pkp4, Plagl2, Plxnd1, Prkcd, Prkcq, Prkdc, Pum2,…
GO:0048870	cell motility	75	520	0.1442	1668	24799	0.0673	Adamts1, Akt1, Akt2, Ap1ar, Arhgap18, Arsb, Atm, Avl9, Bcl11b, Ccr9, Cd44, Coro1a, Diaph1, Dock8, Duox2, Elmo1, Ets1, Fam49b, Fas, Fat3, Gcnt1, Gcsam, Golph3, Hdac7, Hsd3b7, Il17a, Il27ra, Insr, Irs2, Itgam, Itgax, Itgb2, Lamb1, Lamtor2, Lemd3, Lrp6, Lyn, Lyst, Megf10, Nckap1l, Nedd9, Nr2e1, Ovol2, Pdgfra, Pex13, Pik3r1, Plcg2, Plxnd1, Prkcd, Prkcq, Prkd2, Ptprc, Rac2, Rhoh, Ripor2, S1pr1, Sash1,…
GO:0044281	small molecule metabolic process	71	520	0.1365	1820	24799	0.0734	Acer2, Acly, Acsl5, Acss1, Adcy7, Akt1, Akt2, Aldob, Ampd3, Cd44, Chst11, Chsy1, Clpx, Cps1, Csad, Cyb5r4, Dck, Ddb1, Elovl5, Entpd5, Fads1, Fbn1, Gk5, Gldc, Gmds, H6pd, Hpd, Hsd17b4, Hsd3b7, Iars, Impa1, Inpp5a, Insr, Ireb2, Irs2, Itpkb, Kdm1a, Lbr, Lcmt1, Lepr, Lipa, Man2b1, Me2, Midn, Mpi, Ncoa2, Nfkb1, Nos1, Nr1h2, Nudt9, Pah, Pck1, Pex13, Pik3r1, Plcg2, Pnp, Ranbp2, Rest, Rorc, Rrm2b, Slc22a…
GO:0016192	vesicle-mediated transport	65	520	0.125	1612	24799	0.065	Akt2, Alms1, Ankfy1, Ap1ar, Ap1g1, Arhgap17, B2m, Becn1, Cd22, Cog2, Coro1a, Cplx1, Cyth1, Dock2, Elmo1, Epg5, Exoc6, Fshr, Git2, Golph3, Grm7, Ighd, Il2rb, Insr, Irf8, Itgam, Itgb2, Itsn2, Jmjd6, Lepr, Lmbr1l, Lrp6, Ly75, Lyn, Lyst, Megf10, Nbas, Nckap1l, Nr1h2, Nrbp1, Plcg2, Pot1b, Ppp3cb, Ppp3r1, Prkcb, Ptprc, Rac2, Rasgrp1, Rest, Rhoh, Samd9l, Scyl1, Siglec1, Snx2, Stx7, Sytl2, Tg, Tgfbrap1, …
GO:0007049	cell cycle	64	520	0.1231	1674	24799	0.0675	Adamts1, Akt1, Alms1, Atm, Becn1, Birc6, Camk2g, Ccnt1, Cd28, Cdkn1c, Ctbp1, Cul9, Ddb1, Dna2, Eif2ak4, Ets1, Hells, Id2, Ikzf1, Insr, Irf1, Lcmt1, Lemd3, Lig4, Lmnb1, Lrp6, Mcm8, Mdm4, Mepce, Mlh1, Myb, Nae1, Ncapd3, Nedd9, Nfatc1, Nr2e1, Nup88, Orc1, Ovol2, Pkd2, Pkp4, Prkacb, Prkcd, Prkcq, Prkdc, Ptpn6, Ptprc, Ripor2, Senp2, Sgo2a, Sin3a, Smad3, Smc2, Spag5, Spry2, Stat3, Stat5a, Stk10, Stk35,…
GO:0006629	lipid metabolic process	57	520	0.1096	1318	24799	0.0531	Acer2, Acly, Acsl5, Acss1, Adgrf5, Akt1, Akt2, Alms1, Bcl11b, Cers4, Cps1, Elovl5, Fads1, Gk5, H6pd, Hsd17b4, Hsd3b7, Id2, Impa1, Inpp5d, Irs2, Itpkb, Lbr, Lepr, Lipa, Lrp10, Lyn, Lyst, Mboat1, Nfkb1, Nr1h2, Pck1, Pdgfra, Pex13, Pigc, Pigp, Pigs, Pik3r1, Pik3r5, Plagl2, Plcg2, Plcl2, Prkcd, Rest, Rorc, Slc16a11, Socs1, Spns2, Sptlc2, St3gal4, St6galnac4, Stat5a, Sult4a1, Ttr, Ugcg, Vac14, Zbtb20
GO:0048646	anatomical structure formation involved in morphogenesis	54	520	0.1038	1198	24799	0.0483	Adamts1, Akt1, Atm, Bcl10, Bcl3, Bcl6, Becn1, Casp8, Cd44, Cdon, Cnot1, Enam, Ets1, Fat3, Gabpa, Glmn, Grhl2, Hdac7, Hoxa1, Itgax, Itgb2, Jak1, Jmjd6, Kdm6b, Lemd3, Lepr, Lrp6, Nbeal2, Nfatc1, Nfatc3, Nfkb2, Nr2e1, Ovol2, Pdgfra, Plxnd1, Ppp3cb, Ppp3r1, Prkacb, Prkcb, Prkd2, Prkdc, Ptpn6, Ripor2, S1pr1, Sash1, Sf3b1, Smad3, Spry2, Stat1, Stat3, Stk4, Tnfrsf13c, Tnfsf13b, Wasf2
GO:0051276	chromosome organization	54	520	0.1038	1150	24799	0.0464	Arid4a, Atm, Atxn7, Baz1a, Bcl6, Becn1, Ctbp1, Dclre1c, Ddb1, Dna2, Fshr, H1f3, Hcfc2, Hdac7, Hells, Hr, Ikzf1, Jmjd6, Kat6a, Kdm1a, Kdm5a, Kdm6b, Kmt2a, Lcmt1, Lig4, Mcm3ap, Mlh1, Msl2, Myb, Ncapd3, Nos1, Nsd1, Padi6, Pax5, Pcgf5, Phf20l1, Pot1b, Prkcb, Prkcd, Prkcq, Prkd2, Prkdc, Rag1, Rag2, Resf1, Rest, Sgf29, Sgo2a, Sin3a, Smarca5, Smc2, Spag5, Tlk1, Zbtb48
GO:0065003	protein-containing complex assembly	50	520	0.0962	1499	24799	0.0604	Aldob, Ap1ar, Arhgap18, Atm, B2m, Bbc3, Cnot1, Coro1a, Diaph1, Edc3, Eif5, Fam49b, Fas, Fnip1, Gldc, H1f3, Hells, Hgsnat, Ikzf1, Irf8, Jmjd6, Kat6a, Kcnc1, Kctd9, Kmt2a, Lcmt1, Mdm4, Ms4a1, Nckap1l, Nlrp1b, Nr1h2, Nup205, Nup210, Pkd2, Plagl2, Prkcd, Prkdc, Pum2, Ripor2, Setx, Sf3b1, Smad3, Smarca5, Ssh2, Tap2, Tk1, Traf2, Trp53bp1, Wasf2, Zdhhc1
GO:0009790	embryo development	46	520	0.0885	1253	24799	0.0505	Adgrf5, Akt1, Atm, Bcl10, Birc6, Casp8, Cdkn1c, Cdon, Chst11, Cnot1, Cplane1, Gabpa, Glmn, Grhl2, Hoxa1, Hoxd3, Id2, Insr, Kat6a, Kdm1a, Kdm6b, Kmt2a, Lig4, Lrp6, Myb, Nsd1, Ovol2, Pax5, Pdgfra, Pkd2, Prkacb, Prkdc, Rbbp6, Rest, Ripor2, Rxrb, Senp2, Sf3b1, Sin3a, Slc8a1, Smad3, Smarca5, Spry2, Stk4, Wnk1, Zeb1
GO:0000003	reproduction	46	520	0.0885	1547	24799	0.0624	Adamts1, Akt1, Alms1, Arid4a, Atm, Bcl6, Birc6, Cd44, Cdkn1c, Ctsl, Duox2, Fshr, Golga3, Grhl2, Hsd17b4, Insr, Kpna6, Lamb1, Lepr, Lrp6, Mcm8, Mlh1, Ncapd3, Ncoa2, Ovol2, Pax5, Pdgfra, Pkd2, Plag1, Prkacb, Prkdc, Prl3b1, Ptpn6, Rxrb, Senp2, Setx, Sgo2a, Slc8a1, Smc2, Stat3, Stat5a, Stk35, Stk4, Tpst2, Ube3a, Umodl1
GO:0055085	transmembrane transport	44	520	0.0846	1318	24799	0.0531	Abca5, Acsl5, Akt1, Akt2, Atp1a3, Atp6v0a2, Bbc3, Cacna2d4, Chrne, Clcn1, Clcnka, Coro1a, Diaph1, Grk6, Hcn2, Insr, Irs2, Kcnc1, Kcnn4, Lck, Lyn, Mfsd1, Nos1, Panx1, Pex13, Pkd2, Plcg2, Prkcb, Prkcd, Ptpn6, Ptprc, Slc13a1, Slc16a11, Slc22a12, Slc29a1, Slc2a6, Slc38a10, Slc6a6, Slc8a1, Spns2, Tap1, Tap2, Tmem30a, Wnk1
GO:0006259	DNA metabolic process	43	520	0.0827	936	24799	0.0377	Akt1, Atm, Baz1a, Bcl11b, Bcl6, Cd28, Dclre1c, Ddb1, Dna2, Eri3, Grhl2, H1f3, Hells, Il27ra, Kdm1a, Kmt2a, Lig4, Mcm8, Mlh1, Nfic, Orc1, Pnp, Polm, Pot1b, Prkcd, Prkcq, Prkd2, Prkdc, Psmd14, Ptprc, Rag1, Rag2, Rbbp6, Resf1, Rrm2b, Senp2, Setx, Sin3a, Taok3, Tfdp1, Tk1, Trp53bp1, Zbtb48
GO:0040007	growth	43	520	0.0827	1103	24799	0.0445	Akt1, Alms1, Atm, Bbc3, Bcl6, Cd44, Cdkn1c, Chst11, Duox2, Eif2ak4, Fshr, Grhl2, Hsd3b7, Ikzf1, Insr, Itsn2, Kdm1a, Lamtor2, Large1, Lepr, Lrp6, Nedd9, P3h1, Pdgfra, Plag1, Pot1b, Prkcb, Prkdc, Rag2, Rbbp6, Rxrb, S1pr1, Sema4b, Sin3a, Smad3, Socs1, Spry2, Stat3, Stat5a, Stk4, Tec, Ube3a, Zfyve27
GO:0000902	cell morphogenesis	40	520	0.0769	1113	24799	0.0449	Ap1ar, Arhgap18, Bcl11b, Bcl6, Brwd1, Cd44, Coro1a, Diaph1, Dst, Eif2ak4, Enam, Fam171a1, Fat3, Grhl2, Hoxa1, Id2, Itsn2, Kdm1a, Lamb1, Lipa, Lrp6, Nbeal2, Nckap1l, Nedd9, Nr2e1, Plxnd1, Prkdc, Ptpn6, Rac2, Rest, Rhoh, Ripor2, Sema4b, Sin3a, Snx2, Stk4, Taok3, Ube3a, Wasf2, Zfyve27
GO:0007267	cell-cell signaling	39	520	0.075	1635	24799	0.0659	Cd44, Chrne, Cplx1, Cyb5r4, Cyth1, Ddb1, Eif2ak4, Git2, Grk6, Grm7, Hic1, Irs2, Itgam, Kmt2a, Lepr, Lmbr1l, Lrp6, Lrrk1, Lyn, Mc4r, Midn, Ncstn, Nfkb1, Nos1, Nr2e1, Panx1, Pkd2, Plcl2, Ppp3cb, Ppp3r1, Prkcb, Rest, Senp2, Slc29a1, Slc6a6, Smad3, Stat3, Stk4, Wnk1
GO:0000278	mitotic cell cycle	37	520	0.0712	836	24799	0.0337	Adamts1, Akt1, Atm, Becn1, Camk2g, Cd28, Cdkn1c, Cul9, Ddb1, Dna2, Id2, Insr, Lcmt1, Lmnb1, Mepce, Myb, Nae1, Ncapd3, Nfatc1, Nup88, Orc1, Pkd2, Prkcq, Prkdc, Ptpn6, Ripor2, Senp2, Sgo2a, Sin3a, Smad3, Smc2, Spag5, Spry2, Stat5a, Taok3, Tfdp1, Tubb5
GO:0007010	cytoskeleton organization	37	520	0.0712	1376	24799	0.0555	Akt1, Alms1, Ap1ar, Ap1g1, Arhgap17, Arhgap18, Atxn7, Bcl6, Brwd1, Coro1a, Ctsl, Cul9, Diaph1, Dock2, Dst, Elmo1, Fam171a1, Fam49b, Mast3, Mlh1, Nckap1l, Nedd9, Padi6, Pdgfra, Pik3r1, Prkcd, Prkcq, Rac2, Rhoh, Ripor2, S1pr1, Smad3, Spag5, Spry2, Ssh2, Tubb5, Wasf2
GO:0005975	carbohydrate metabolic process	33	520	0.0635	562	24799	0.0227	Akt1, Akt2, Aldob, B3gat3, Chst11, Ddb1, Entpd5, Fbn1, Gk5, H6pd, Impa1, Inpp5a, Insr, Irs2, Kl, Lcmt1, Lepr, Man2b1, Midn, Mpi, Ncoa2, Nfkb1, Pck1, Pik3r1, Ranbp2, Rorc, Slc2a6, Soga1, St3gal4, St6galnac4, Stat3, Ugp2, Zbtb20
GO:0061024	membrane organization	29	520	0.0558	875	24799	0.0353	Akt1, Akt2, Ankfy1, Bbc3, Becn1, Coro1a, Cplx1, Dock2, Elmo1, Golph3, Ighd, Itgam, Itgb2, Kcnn4, Lemd3, Megf10, Nckap1l, Prkcd, Ptprc, Rac2, Rhoh, Samd9l, Stat3, Stx7, Tgfbrap1, Tmem30a, Tpst2, Ugcg, Vps8
GO:0050877	nervous system process	27	520	0.0519	2350	24799	0.0948	Alms1, Atp1a3, B2m, Cacna2d4, Chrne, Cic, Clcn1, Cngb1, Diaph1, Eif2ak4, Grm7, Hoxa1, Itgax, Kmt2a, Lamb1, Man2b1, Ncstn, Nos1, Nr2e1, Nsun5, Rag1, Rbp3, Rest, Ripor2, Slc29a1, Spry2, St3gal4
GO:0006914	autophagy	22	520	0.0423	426	24799	0.0172	Acer2, Akt1, Arsb, Atg13, Atm, Becn1, Ctsd, Eif2ak4, Epg5, Irf8, Lepr, Smcr8, Soga1, Sptlc2, Stat3, Tbk1, Tgfbrap1, Tmem208, Trappc8, Vps13a, Wdfy4, Wdr41
GO:0034655	nucleobase-containing compound catabolic process	19	520	0.0365	445	24799	0.0179	Aldob, Atm, Cnot1, Dna2, Edc3, Edc4, Entpd5, Eri3, Insr, Mlh1, Mpi, Nbas, Nudt9, Pnp, Pum2, Rnps1, Slc2a6, Stat3, Zbtb20
GO:0006091	generation of precursor metabolites and energy	18	520	0.0346	389	24799	0.0157	Adgrf5, Akt1, Akt2, Aldob, Cyb5r4, Entpd5, Insr, Ireb2, Irs2, Kl, Lepr, Mc4r, Mpi, Nfatc3, Slc2a6, Stat3, Ugp2, Zbtb20
GO:0007568	aging	18	520	0.0346	252	24799	0.0102	Akt1, Atm, B2m, Bbc3, Bcl6, Cdkn1c, Id2, Inpp5d, Kat6a, Kl, Marchf5, Pax5, Pdcd4, Pot1b, Prkcd, Prkdc, Sin3a, Ypel3
GO:0051186	cofactor metabolic process	16	520	0.0308	524	24799	0.0211	Acly, Acsl5, Acss1, Aldob, Cyb5r4, Duox2, Entpd5, H6pd, Hsd17b4, Insr, Ireb2, Me2, Mpi, Slc2a6, Stat3, Zbtb20
GO:0007005	mitochondrion organization	15	520	0.0288	491	24799	0.0198	Akt1, Atg13, Bbc3, Becn1, Dna2, Fam49b, Fas, Golph3, Marchf5, Pnp, Rrm2b, Stat2, Stat3, Vps13a, Zdhhc6
GO:0006412	translation	15	520	0.0288	629	24799	0.0254	Akt1, Akt2, Bcl3, Cnot1, Eif2ak4, Eif4a1, Eif5, Hnrnpll, Iars, Ireb2, Nsun5, Padi6, Prkdc, Pum2, Stat3
GO:0003013	circulatory system process	15	520	0.0288	516	24799	0.0208	Akt1, Atp1a3, Cps1, Fshr, Id2, Kl, Map2k6, Mdm4, Mrvi1, Nos1, Pik3r1, Slc8a1, Smad3, Stat1, Wnk1
GO:0006397	mRNA processing	14	520	0.0269	466	24799	0.0188	Aqr, Ccnt1, Cdk12, Cdk13, Esrp1, Hnrnpll, Jmjd6, Rbbp6, Rest, Rnmt, Rnps1, Setx, Sf3b1, Snrnp40
GO:0006913	nucleocytoplasmic transport	14	520	0.0269	309	24799	0.0125	Akt1, Kpna6, Malt1, Mcm3ap, Nup88, Nxf1, Pik3r1, Ppp3r1, Prkcd, Prkcq, Ranbp2, Stat3, Tnpo1, Xpo6
GO:0051301	cell division	14	520	0.0269	588	24799	0.0237	Becn1, Birc6, Ccnt1, Hells, Lig4, Lrp6, Myb, Ncapd3, Nedd9, Pkp4, Samd9l, Sgo2a, Smc2, Spag5
GO:0030198	extracellular matrix organization	12	520	0.0231	304	24799	0.0123	Adamts1, Bcl3, Col17a1, Ets1, Fshr, Lamb1, Lemd3, Nfkb2, Nr2e1, P3h1, Pdgfra, Smad3
GO:0140014	mitotic nuclear division	12	520	0.0231	269	24799	0.0108	Atm, Becn1, Cd28, Cdkn1c, Cul9, Insr, Lcmt1, Ncapd3, Ripor2, Sgo2a, Smc2, Spag5
GO:0006790	sulfur compound metabolic process	11	520	0.0212	282	24799	0.0114	Acly, Acsl5, Acss1, Chst11, Chsy1, Cps1, Csad, Hsd17b4, Stat5a, Sult4a1, Tpst2
GO:0007059	chromosome segregation	11	520	0.0212	328	24799	0.0132	Atm, Becn1, Lcmt1, Mlh1, Ncapd3, Nek8, Pum2, Sgo2a, Smc2, Spag5, Tlk1
GO:0044403	symbiont process	11	520	0.0212	376	24799	0.0152	Ddb1, Eif2ak4, Insr, Kpna6, Oasl1, Resf1, Rest, Siglec1, Stat1, Tnfrsf14, Tnip1
GO:0051604	protein maturation	9	520	0.0173	308	24799	0.0124	Asprv1, C1ra, Casp8, Ctsl, Glg1, Ncstn, Pcsk1, Prkacb, Tmem208
GO:0022618	ribonucleoprotein complex assembly	8	520	0.0154	223	24799	0.009	Atm, Cnot1, Edc3, Eif5, Prkdc, Pum2, Setx, Sf3b1
GO:0007034	vacuolar transport	8	520	0.0154	140	24799	0.0056	Ankfy1, Ap1g1, Becn1, Epg5, Hgsnat, Lyst, Tgfbrap1, Vps13a
GO:0006520	cellular amino acid metabolic process	7	520	0.0135	265	24799	0.0107	Cps1, Csad, Gldc, Hpd, Iars, Nos1, Pah
GO:0021700	developmental maturation	6	520	0.0115	327	24799	0.0132	Akt1, Ap1g1, Cdkn1c, Ctsl, Id2, S1pr1
GO:0006605	protein targeting	6	520	0.0115	271	24799	0.0109	Akt2, Itgam, Pex13, Vps13a, Zdhhc1, Zdhhc6
GO:0034330	cell junction organization	6	520	0.0115	300	24799	0.0121	Dst, Grhl2, Hdac7, Il17a, Pkp4, Smad3
GO:0006457	protein folding	5	520	0.0096	156	24799	0.0063	B2m, Clpx, Entpd5, P3h1, Ranbp2
GO:0042254	ribosome biogenesis	5	520	0.0096	298	24799	0.012	Eri3, Nop56, Nsun5, Nup88, Prkdc
GO:0007009	plasma membrane organization	5	520	0.0096	112	24799	0.0045	Akt1, Akt2, Prkcd, Ptprc, Ugcg
GO:0043473	pigmentation	3	520	0.0058	108	24799	0.0044	Ap1g1, Lyst, Spns2
GO:0030705	cytoskeleton-dependent intracellular transport	2	520	0.0038	194	24799	0.0078	Dst, Rasgrp1
GO:0071554	cell wall organization or biogenesis	1	520	0.0019	4	24799	0.0002	Mpi
GO:0071941	nitrogen cycle metabolic process	1	520	0.0019	12	24799	0.0005	Cps1
GO:0006399	tRNA metabolic process	1	520	0.0019	169	24799	0.0068	Iars
GO:0032196	transposition	0	520	0	25	24799	0.001	none
GO:0019748	secondary metabolic process	0	520	0	69	24799	0.0028	none
GO:0015979	photosynthesis	0	520	0	0	24799	0	none
